# BetaH proteolysis unleashes an electrostatic-homing antibacterial polymorphic toxin

**DOI:** 10.1101/2025.07.24.666436

**Authors:** Daniel Mwangi, Maureen K. Thomason, Lauren M. Shull, Qing Tang, Joshua J. Woodward

**Affiliations:** Department of Microbiology, University of Washington, Seattle, WA 98109, USA; Department of Biology, University of Texas at Arlington, Arlington, TX 76019, USA

## Abstract

Contact-dependent or diffusible proteinaceous polymorphic toxin systems (PTSs) mediate widespread bacterial competition. While bioinformatic analyses have identified diverse PTSs across bacterial phyla, experimental validation in Gram-positive species remains limited. Here, we characterize a diffusible PTS encoded by the *Staphylococcus aureus* S8-Ntox35 locus. We demonstrate that this system mediates inter-genus antagonism against *Listeria monocytogenes* via a bactericidal, heat-labile protein, and that toxicity depends on extracellular cleavage of the BetaH domain by an S8 peptidase. This processed peptide resembles a cationic antimicrobial peptide (CAMP) and facilitates intoxication of target cells by the Ntox35 RNase domain. Target cell resistance is impacted by known CAMP defense pathways, including DltABCD and MprF, and experimental evolution identified the ABC transporter AnrAB as essential for intoxication. Unexpectedly, disruption of AnrAB abolished Ntox35 susceptibility, while simultaneously sensitizing cells to the proposed CAMP like activity of the processed BetaH domain. These findings reveal a novel mechanism of inter-genus antagonism among Firmicutes and establish a functional role for extracellular processing and ABC transporter-mediated susceptibility in PTS activity. Our work expands the known repertoire of diffusible toxins in Gram-positive bacteria and sets the foundation for broader ecological and mechanistic investigation of S8-PTS systems.

**Significance:** Polymorphic toxin systems (PTSs) are widely used by bacteria to inhibit competitors, but diffusible proteinaceous toxins have been largely characterized in Gram-negative species. Here, we identify and mechanistically characterize a diffusible PTS in *Staphylococcus aureus* that mediates inter-genus antagonism in the Firmicutes phylum. This system employs a secreted S8 peptidase to cleave a BetaH-toxin fusion, releasing a previously caged cationic amphipathic α-helix that facilitates membrane targeting and intoxication of susceptible cells. We further show that toxin activity requires the target cell ABC transporter AnrAB, revealing a novel route of entry and an evolutionary tradeoff between toxin susceptibility and antimicrobial resistance. Together, these findings uncover a new mode of bacterial competition and highlight a broadly distributed toxin system with ecological relevance across Firmicutes.
