## Supplemental Tables for "BetaH proteolysis unleashes an electrostatic-homing antibacterial polymorphic toxin"

### Sheet: Supp. Table 1
Table S1: Variance analysis of L. monocytogenes strains with evolved resistance to Ntox35
Mutation	Sample	Ref	Var	Score	Var_cov	Var_frac	Type	Ref_nt	Var_nt	Ref_nt_pos_change	Ref_aa_pos_change	Locus_tag	Gene_name	Function	Upstream_feature	Downstream_feature	snpEff_type	snpEff_impact
1	Evolved 3	A	G	1693.99	52	1	Nonsyn	aat	Gat	199A>G	Asn67Asp	lmo1122	hypothetical	hypothetical protein	hypothetical protein	hypothetical protein	missense_variant	MODERATE
1	Evolved 5	A	G	2328.92	72	1	Nonsyn	aat	Gat	199A>G	Asn67Asp	lmo1122	hypothetical	hypothetical protein	hypothetical protein	hypothetical protein	missense_variant	MODERATE
1	Evolved 6	A	G	1970.24	61	1	Nonsyn	aat	Gat	199A>G	Asn67Asp	lmo1122	hypothetical	hypothetical protein	hypothetical protein	hypothetical protein	missense_variant	MODERATE
1	Evolved 7	A	G	774.338	26	0.96	Nonsyn	aat	Gat	199A>G	Asn67Asp	lmo1122	hypothetical	hypothetical protein	hypothetical protein	hypothetical protein	missense_variant	MODERATE
1	Evolved 8	A	G	446.337	14	1	Nonsyn	aat	Gat	199A>G	Asn67Asp	lmo1122	hypothetical	hypothetical protein	hypothetical protein	hypothetical protein	missense_variant	MODERATE
2	Evolved 4	C	A	2041.76	64	1	Nonsyn	tgg	tTg	689G>T	Trp230Leu	lmo1741	VirS	Two-component system sensor histidine kinase	ABC transporter, permease protein (cluster 3, basic aa/glutamine/opines)	Adenine deaminase (EC 3.5.4.2)	missense_variant	MODERATE
3	Evolved 9	G	T	1507.5	49	1	Nonsyn	aca	aAa	47C>A	Thr16Lys	lmo1745	VirR	Two-component transcriptional response regulator, LuxR family	Isoflavone_redu, Isoflavone reductase	ABC transporter-like sensor and permease protein	missense_variant	MODERATE
4	Evolved 1	G	A	1838.14	59	1	Nonsyn	ggt	gAt	266G>A	Gly89Asp	lmo2114	AnrA	ABC transporter-like sensor ATP-binding protein Bsel_2651	Coproheme decarboxylase HemQ (no EC)	ABC transporter-like sensor and permease protein	missense_variant	MODERATE
4	Evolved 3	C	A	2218.67	68	1	Nonsyn	gct	gAt	464C>A	Ala155Asp	lmo2114	AnrA	ABC transporter-like sensor ATP-binding protein Bsel_2651	Coproheme decarboxylase HemQ (no EC)	ABC transporter-like sensor and permease protein	missense_variant	MODERATE
4	Evolved 5	C	A	2101.64	67	1	Nonsyn	gct	gAt	464C>A	Ala155Asp	lmo2114	AnrA	ABC transporter-like sensor ATP-binding protein Bsel_2651	Coproheme decarboxylase HemQ (no EC)	ABC transporter-like sensor and permease protein	missense_variant	MODERATE
4	Evolved 6	C	A	2241.24	69	1	Nonsyn	gct	gAt	464C>A	Ala155Asp	lmo2114	AnrA	ABC transporter-like sensor ATP-binding protein Bsel_2651	Coproheme decarboxylase HemQ (no EC)	ABC transporter-like sensor and permease protein	missense_variant	MODERATE
4	Evolved 7	C	A	565.258	18	1	Nonsyn	gct	gAt	464C>A	Ala155Asp	lmo2114	AnrA	ABC transporter-like sensor ATP-binding protein Bsel_2651	Coproheme decarboxylase HemQ (no EC)	ABC transporter-like sensor and permease protein	missense_variant	MODERATE
4	Evolved 8	C	A	412.176	13	1	Nonsyn	gct	gAt	464C>A	Ala155Asp	lmo2114	AnrA	ABC transporter-like sensor ATP-binding protein Bsel_2651	Coproheme decarboxylase HemQ (no EC)	ABC transporter-like sensor and permease protein	missense_variant	MODERATE
4	Evolved 10	C	T	1414.62	44	0.98	Nonsyn	ctt	Ttt	523C>T	Leu175Phe	lmo2114	AnrA	ABC transporter-like sensor ATP-binding protein Bsel_2651	Coproheme decarboxylase HemQ (no EC)	ABC transporter-like sensor and permease protein	missense_variant	MODERATE
5	Evolved 3	C	G	2393.21	75	1	Nonsyn	gac	gaG	1179C>G	Asp393Glu	lmo2363	glutamate decarboxylase	Glutamate decarboxylase (EC 4.1.1.15)	Probable glutamate/gamma-aminobutyrate antiporter	hypothetical protein	missense_variant	MODERATE
5	Evolved 5	C	G	1802.06	57	1	Nonsyn	gac	gaG	1179C>G	Asp393Glu	lmo2363	glutamate decarboxylase	Glutamate decarboxylase (EC 4.1.1.15)	Probable glutamate/gamma-aminobutyrate antiporter	hypothetical protein	missense_variant	MODERATE
5	Evolved 6	C	G	2252.18	70	1	Nonsyn	gac	gaG	1179C>G	Asp393Glu	lmo2363	glutamate decarboxylase	Glutamate decarboxylase (EC 4.1.1.15)	Probable glutamate/gamma-aminobutyrate antiporter	hypothetical protein	missense_variant	MODERATE
5	Evolved 7	C	G	422.351	14	0.93	Nonsyn	gac	gaG	1179C>G	Asp393Glu	lmo2363	glutamate decarboxylase	Glutamate decarboxylase (EC 4.1.1.15)	Probable glutamate/gamma-aminobutyrate antiporter	hypothetical protein	missense_variant	MODERATE
5	Evolved 8	C	G	549.163	19	1	Nonsyn	gac	gaG	1179C>G	Asp393Glu	lmo2363	glutamate decarboxylase	Glutamate decarboxylase (EC 4.1.1.15)	Probable glutamate/gamma-aminobutyrate antiporter	hypothetical protein	missense_variant	MODERATE

### Sheet: Supp. Table 2
Table S2: Strains used in this study
Strains	Background	Genotype	Plasmid	Source
E. coli
JW836	XL1B	recA1 endA1 gyrA96 thi-1 hsdR17 supE44 relA1 lac [F proAB lacIqZΔM15 Tn10 (Tetr)]		Agilent
JW931	E. coli XL1Blue		pEPSA5::empty	This study
JW655	E. coli XL1Blue		pLIM::empty	Arne Rietsch (Case Western Reserve University)
JW1041	E. coli XL1Blue		pIMAY*-Z::empty	Michelle Reniere (University of Washington)
JW994	E. coli IM08B	Δdcm		Michelle Reniere (University of Washington)
JW226	SM10 (λpir)	thi thr leu tonA lacY supE recA::RP4-2-Tc::Mu Km λpir		Portnoy Lab (Berkeley, CA)
JW319	SM10		pPL2e-bGFP	Gift from Pete Lauer
L. monocytogenes
JW006	L. monocytogenes 10403S	WT		Portnoy Lab (Berkeley, CA)
JW643	L. monocytogenes 10403S	pPL2e:: GFP		Gift from Pete Lauer
W978	L. monocytogenes 10403S	∆dltA		Portnoy Lab (Berkeley, CA)
JW976	L. monocytogenes 10403S	mprF::Himar1		Portnoy Lab (Berkeley, CA)
JW987	L. monocytogenes 10403S	∆anrA pPL2e::GFP	pPL2e::GFP	This study
JW988	L. monocytogenes 10403S	∆anrB pPL2e::GFP	pPL2e::GFP	This study
JW1044	L. monocytogenes 10403S	∆anrAB pPL2e::GFP	pPL2e::GFP	This study
JW1045	L. monocytogenes 10403S	LmGFP evolved culture		This study
S. aureus
JW813	S. aureus JE2	clinical isolate carrying S8-Ntox35-TPR_Imm1 locus		This study
JW890	S. aureus JE2	WT		This study
JW930	S. aureus JE2	WT	pEPSA5::S8-Ntox35-TPR_Imm1	This study
JW935	S. aureus JE2	WT	pEPSA5::empty	This study
JW932	S. aureus JE2	WT	pEPSA5::S8-Ntox35H205A-TPR_Imm1	This study
JW989	S. aureus JE2	WT	pEPSA5::S8HA-6xHis-Ntox35Myc-6xHis-TPR_Imm1	This study
JW990	S. aureus JE2	WT	pEPSA5::S8S205AHA-6xHis-Ntox35Myc-6xHis-TPR_Imm1	This study
JW1004	S. aureus JE2	∆mprF		This study
JW1046	S. aureus JE2	WT	pEPSA5::S8S205A-Ntox35-TPR_Imm1	This study
References

### Sheet: Supp. Table 3
Table S3: Plasmids used in this study
Plasmids	Insert	Description
pLIM1		Allelic exchange vector for Listeria; has PheS for counterselection (G+ = CarbR; G-= CmR)
	∆anrA	clean deletion construct of anrA locus integrated into pLIM1 by RE digest using KpnI and SalI
	∆anrB	clean deletion construct of anrB locus integrated into pLIM1 by RE digest using KpnI and SalI
	∆anrAB	clean deletion construct of anrAB locus integrated into pLIM1 by RE digest using KpnI and SalI
pEPSA5		S. aureus expression vector; xylose inducible; CmR
	S8-Ntox35-TPR_Imm1	wild-type S8-Ntox35 locus cloned out of JW813 and integrated into pEPSA5 by RE digest using EcoRI and KpnI
	S8WT-Ntox35H205A-TPR_Imm1	catalytic Ntox35 mutant locus generated by SDM
	S8S205A-Ntox35WT-TPR_Imm1	catalytic S8 peptidase mutant locus generated by SDM
	S8HA-6xHis-Ntox35Myc-6xHis-TPR_Imm1	C-terminal tagged wild-type S8-Ntox35 locus
	S8S205AHA-6xHis-Ntox35WTMyc-6xHis-TPR_Imm1	C-terminal tagged catalytic S8 peptidase (S8S205A-Ntox35WT) locus
pIMAY*-Z		Allelic exchange vector for S. aureus, Cm10
	∆mprF	clean deletion construct of mprF locus integrated into pIMAY*-Z by SOE PCR
pPL2e		Cm G (-), Ery G(+)
	GFP	stably integrated at the tRNAArg locus of the bacterial chromosome with a constitutive promoter

### Sheet: Supp. Table 4
Table S4: Oligonucleotides used in this study
Oligo Number	Name	Sequence	Use
General cloning primers
MKT0117	pLIM1 Fwd check primer	GTTCGCTCATGGTCAATATCATCATTCG	Forward primer to check cloning into pLIM1 allelic exchange plasmid; use with MKT0118
MKT0118	pLIM1 Rev check primer	CAAGGCGATTAAGTTGGGTAAC	Reverse primer to check cloning into pLIM1 allelic exchange plasmid; use with MKT0117
MKT0408	pEPSA5 Fwd check primer	CTCAAGGCAGTCCAGTTCAATTAC	Forward primer to check cloning into pEPSA5 expression plasmid; use with MKT0409
MKT0409	pEPSA5 Rev check primer	CCGCTTCTGCGTTCTGATTTAATC	Reverse primer to check cloning into pEPSA5 expression plasmid; use with MKT0408
L. monocytogenes specific cloning primers
DM107	∆anrA Fwd up homology primer	GCCGCAGGTACCCAGAAGCTATGCTGGCAA	Forward primer to generate upstream homology arm for ∆anrA cloning into pLIM1; has KpnI RE site for cloning; use with DM108; use with DM110 for SOE PCR to generate full knockout construct
DM108	∆anrA Rev up homology primer	TGTCTCCATTATTTTCTCTCCTTATAAAAC	Reverse primer to generate upstream homology arm for ∆anrA cloning into pLIM1; use with DM107
DM109	∆anrA Fwd down homology primer	GTTTTATAAGGAGAGAAAATAATGGAGACAGTCCTTGCAAAACTGGGGGG	Forward primer to generate downstream homology arm for ∆anrA cloning into pLIM1; use with DM110
DM110	∆anrA Rev down homology primer	GACCGTGTCGACGTAAAATGGTTACAAAAAGCTTGGAAAGTAATGTACC	Reverse primer to generate downstream homology arm for ∆anrA cloning into pLIM1; has SalI RE site for cloning; use with DM109; use with DM107 for SOE PCR to generate full knockout construct
MKT0474	∆anrB Fwd up homology primer	GACCGTGGTACCGTCCACTTTCCGACGTGACAAACTAGG	Forward primer to generate upstream homology arm for ∆anrB cloning into pLIM1; has KpnI RE site for cloning; use with MKT0475; use with MKT0477 for SOE PCR to generate full knockout construct
MKT0475	∆anrB Rev up homology primer	GAGGGCTTCTTTTTATTATTTTTTGCCGAAAACCTTAGCTAAATCAAATAACGTCAT	Reverse primer to generate upstream homology arm for ∆anrB cloning into pLIM1; use with MKT0474
MKT0476	∆anrB Fwd down homology primer	ATGACGTTATTTGATTTAGCTAAGGTTTTCGGCAAAAAATAATAAAAAGAAGCCCTC	Forward primer to generate downstream homology arm for ∆anrB cloning into pLIM1; use with MKT0477
MKT0477	∆anrB Rev down homology primer	GACCGTGTCGACCGGTATATTATTATCAGCTCCGAGTTC	Reverse primer to generate downstream homology arm for ∆anrB cloning into pLIM1; has SalI RE site for cloning; use with MKT0476; use with MKT0474 for SOE PCR to generate full knockout construct
MKT0482	∆anrAB Rev up homology primer	GGTTAGAGGGCTTCTTTTTATTATTTTTTGCCAACTGTCTCCATTATTTTCTCTCCTTA	Reverse primer to generate upstream homology arm for ∆anrAB cloning into pLIM1; use with DM107
MKT0483	∆anrAB Fwd down homology primer	TAAGGAGAGAAAATAATGGAGACAGTTGGCAAAAAATAATAAAAAGAAGCCCTCTAACC	Forward primer to generate downstream homology arm for ∆anrAB cloning into pLIM1; use with MKT0477
MKT0478	∆anrA and ∆anrAB Fwd chromosome check primer	CAACTATCTTGCGTCTCACAT	Forward primer to check ∆anrA and ∆anrAB clean deletion in the chromosome; use with MKT0479 for ∆anrA and MKT0481 for ∆anrAB
MKT0479	∆anrA Rev chromosome check primer	GTAACGCTAAGATGAAAGAAG	Reverse primer to check ∆anrA clean deletion in the chromosome; use with MKT0478
MKT0480	∆anrB Fwd chromosome check primer	TATTGATAAACCGACTTCTGG	Forward primer to check ∆anrB clean deletion in the chromosome; use with MKT0481
MKT0481	∆anrB and ∆anrAB Rev chromosome check primer	GTATCTATTAGTTGGTATTTTAATG	Reverse primer to check ∆anrB and ∆anrAB clean deletion in the chromosome; use with MKT0480 for ∆anrB and MKT0478 for ∆anrAB
Site Directed Mutagenesis primers
MKT0439	S8-S205A Fwd primer	GAGAATTATTTAGCGGAAATGCCTTCGCCACAGCTTTAACCACAAATGAAATTATC	Forward primer for site directed mutagenesis of S8 peptidase S205A; use with MKT0440
MKT0440	S8-S205A Rev primer	GATAATTTCATTTGTGGTTAAAGCTGTGGCGAAGGCATTTCCGCTAAATAATTCTC	Reverse primer for site directed mutagenesis of S8 peptidase S205A; use with MKT0439
DM060	S8-H205A Fwd primer	CTTGCTAGTAAAGCCAATTGGAATAAAG
DM065	S8-H205A Rev primer	CTTTATTCCAATTGGCTTTACTAGCAAG
S. aureus specific cloning primers
TQ311		CGGAATTCaacgactggaaggagttttaattaTTGAAAAACTGGATTTTCTCAT	F - Clone S8-Ntox35 locus out of JW813 (Use EcoRI and KpnI to insert into pEPSA5)
TQ312		GGGGTACCTTAGTTAATATATTTAATTGCTAACTTATTATT	R - Clone S8-Ntox35 locus out of JW813 (Use EcoRI and KpnI to insert into pEPSA5)
DM103		CGGCGATGGCCATGGATATCATGAAAAATTATACACTTAAAAACTTTATTCG	Introduce myc tag into Ntox35 locus (joined with fragment below)
DM104		CTGAGATGAGTTTTTGTTCTTTAACCCATCCATTCGATATATATATATTG
DM105		GAACAAAAACTCATCTCAGAAGAGGATCTGtaaatgaaaagcgttaacattc	Introduce myc tag into TPR_Imm1 gene. (Joined with fragment above)
DM106		tgtcgacggagctcgaattcttagttaatatatttaattgctaacttattattagg
DM111		caccaccaccaccaccactaaatgaaaagcgttaacattc	Introduce 6xhis tag into Ntox35-myc-TPR construct
DM112		cgcttttcatttagtggtggtggtggtggtgCAGATCCTCTTCTGAGATGAG
DM113		actggaaggagttttaattattgaaaaactggattttctc	Add HA and 6x His tags to S8 peptidase gene prior to SOE
DM114		catTTACTATCTCCAggatctcagtggtggtggtggtggtgag
DM115		ctgagatccTGGAGATAGTAAatgaaaaattatacacttaaaaac	Add homology to Ntox35-myc-his prior to SOE
DM116		catTTATTTAACCCATCCATTCGAttagtggtggtggtggtggtgcag
DM117		gcaccaccaccaccaccactaaTCGAATGGATGGGTTAAATAAatg	Add homology to TPR_Imm1 prior to SOE
DM118		ctagaggatccccgggtaccttagttaatatatttaattgc
LS392		GACTGGAATTCAACGACTGGAAGGAGTTTTAATTATTGAAAAACTGGATTTTCTC	F1 SOE primer to amplify Daniel's tagged Ntox construct (882bp, 2172bp, EcoRI)
LS393		CGAATAAAGTTTTTAAGTGTATAATTTTTCATTTACTATCTCCAGGATCTCAGTGGTGG	R1 SOE primer to amplify Daniel's tagged Ntox construct (882bp)
LS394		GCTCACCACCACCACCACCACTGAGATCCTGGAGATAGTAAATGAAAAATTATAC	F2 SOE primer to amplify Daniel's tagged Ntox construct (939bp)
LS395		GAATGTTAACGCTTTTCATTTATTTAACCCATCCATTCGATTAGTGGTGGTGGTGG	R2 SOE primer to amplify Daniel's tagged Ntox construct (939bp)
LS396		CTCATCTCAGAAGAGGATCTGCACCACCACCACCACCACTAATCGAATGGATGGG	F3 SOE primer to amplify Daniel's tagged Ntox construct (506bp)
LS397		GACTGGGATCCCCGGGTACCTTAGTTAATATATTTAATTGCTAACTTATTATTAGGG	R3 SOE primer to amplify Daniel's tagged Ntox construct (506bp, 2172bp, BamHI)

### Sheet: Supp. Table 5
Table S5: Sequences used for structural prediction with Alphafold3
Organism	NCBI Reference Sequence of S8 Peptidase	S8	NCBI Reference Sequence of BetaH Toxin	BetaH-Toxin	NCBI Reference Sequence of Immunity protein	Immunity
Staphylococcus aureus	WP_000800379.1	MKNWIFSFILVSSILVYFTIEKNNKEINVAILDSGVNTEHIKQNITTINFSADKHTKDSHNHGTAISNLVIQNITKANLYHLKVLDNNGESTPSNVEQAIDWCIKHNVDIVNISFGFPKYNYKISKKLDKLIENGTIVIASSGNNLGGKSDFPASKSNIISVGGLSKDFKISRYSSSGKIDIYNLSENIESINNQGKRELFSGNSFATALTTNEIIKMKQSNKKLNSYTLNSYSNNFKDFKIKVTNGDSK*	WP_020978015.1	MKNYTLKNFIRILVLVLTITSVTGVIETRNVNASETSYKEITQEDLHKNNLQNPNEVKIIDKTSTNSKPTIELTKEDIDLKANIQYDLNTNSMDVKGRYVDENGKIINKDYDVFVKQFENTEYEATFIDKETGEIIKFNSIEAKSSALPLVILAAVARYGINYAIKTYGKKATQTAIKTKSFGKVLPSVANLGANKRKHILASKHNWNKVTKNNWKDVSKVMSHVMRYGKQSRYKKSAYQKTLVMSGRTVVITYTRKNGNIYISNGWVK	WP_000843947.1	MKSVNILLNLLPTELKNMLENKDMENILTYFMSNEISDEKLVSYLSNLANQINTIEYHEMVASIYHFHFNYIDNAYDLAYYHYWQSLEISQFNNPNLLYEFLEILGEPDFDMISHENIQLVANKILERDPNNKLAIKYIN
Listeria monocytogenes	WP_069010839.1	MKVAMIDSGIDSGFQHSKVTSINFINQNEDAVDELGHGLFVADAIFKDLDNEFRNQIVFYNLKVINSDGKAKLSNVIEAIEKCIEEKVDIINISCGFSRGDEKLKATIDKAIENDIIIVAAAGNKFGMNADYPARYSKVISVASINTDGESSKFNAVGKIDFTALGEANSGERSGTSFSAPIVTNKILQRFEETGDLENYDEIMRFLKKSTSEKNNKKVYGNGIIE	WP_069007764.1	ENITLDSMKVENDGINIEVSTTTTDNEEVSSEIHVIPGSQSIKINSVEINNKGKKEVKSYEIMIDTVNNDGDFEGTYKDLDSNKVEKIDSEDAMASFAFAIPIGLNLGAWALNALFHAGAMI
Anaerobacillus isosaccharinicus	WP_071318840.1	MRKVNFLILVIVLFFVLLVFLYFSLFNVGKDVMTEGEVLNVQSVIGNEFKENQVTPWAHDVMGIQQSSKKEISRMIKIAIIDSGINKNHEDLLEKVVGEFNAINPKEPITDEFGHGTAIAGIIAANDNAYGIIGISQNVELYDVKVLNDEGKGDVEHFINAIEWCIEQEVDIINVSFGFQAENLDLKNAIDKANDKGIIIVAAAGNTYGFGVDYPARYENVLSITSIREDLKRASSAAKGKIDFAAPGVDIISTDKDGGYSLFTGTSFATAYATGFIARLLEEKDLTRDELMNVLKELAVDLGVEGYDREYGYGLLKMKNEVE	WP_071318841.1	EDVNVEVELTGEELVFEMHLENEDVEVIVEIEMDLNSEHITVVSEFIDENGMVSGHEFEVVVHETEGEVFIATFIDKNTGDIYEVDTTQLQASAVPFIVAAIVNVGVRSALTYVSRWA
Pseudobacillus wudalianchiensis	OCA89173.1	MERLKGSKRQIVPWGQELVGVNTNTDKKIKVAILDSGIHDQHEDLIGKVTKKFNALEPGKEIRDDFGHGTAIAGIITANHNDGGIVGVNQNIEIYDVKVLDEHGTGEVEDFIKGIHWAMKEGADMINVSFGIQSDNDQLKEAITEAREAGIIIVAAAGNTYGLGVDYPAKYENVLSVAAINKELLRPSSSARGKIDYTAPGVNILSTDHKGGYSLFTGTSFAAGYASGAISVLLANYKSSSLAEAIPFEEFLQKHTFHLAEKKENEYGKGLLTIK	WP_065410366.1	MKRNKFIIKAIVVCMLVWILPDYNQVKAASNHSAINMSLPEEDIADMSEELNEELNEDLDLSQSEELDIEVVEADEENIVVESNYHAEDLKANFEIEMNLEANEFLLTSKLTENGESTKDKYAVYVTEADDNSFKGTFVNVKTGERHEVNTEKLQASAIPVIVYIIGAAALRVTIQYIGKKAILKIGKKTFQAVSSSAAKKATVNFVNASVNVGSKSVQLTKSKMQHILKNHHPNYWTGSTGKSMFDPDLNVNDVKNIVMSVIRSNKKDINSSLKSGKGINVQSKVNGVKYEVRINKDGYVSSAYPVK

### Sheet: Supp. Table 6
Table S6: Sequences analyzed for hydropathy and isoelectric point of intact BetaH domain and the cleaved fragments
Organism	NCBI Reference Sequence	BetaH sequence	Beta sheet	Caged helix
Exiguobacterium	WP_074037570.1	ENLDMKLLTSGSQDVLVNSNIEIDNQSIESNIIFNEEDLEIKATISSNDTENSIKEVYTVEINRIEGENFEGEIRSLNSGETFSVNTIEASASVLPALIPLILRAGLQYVIKHYGKKV	ENLDMKLLTSGSQDVLVNSNIEIDNQSIESNIIFNEEDLEIKATISSNDTENSIKEVYTVEINRIEGENFEGEIRSLNSGETFSVNTIEAS	ASVLPALIPLILRAGLQYVIKHYGKKV
Terribacillus saccharophilus	WP_095232442.1	NLTMMVEENTTEEYTSIDTDYKSDNLDIESTLDIDQDSGLITYTAQVEENGEVKNETYYVTIDEMESADNFKASFVNAETGELYELNTIEGQASILPAVVIGLIARQGLSWALKKYGPKL	NLTMMVEENTTEEYTSIDTDYKSDNLDIESTLDIDQDSGLITYTAQVEENGEVKNETYYVTIDEMESADNFKASFVNAETGELYELNTIEGQ	ASILPAVVIGLIARQGLSWALKKYGPKL
Bacillus glycinifermentans	WP_175075183.1	KDIEMVVEENHDQNEVNVTTKLETDNGDIQTDMNVNEESGEITVTGITNQKNGEKEVENYNVLIEEIEGTDFKATFIDQETGENYKISTIEAQASIVPAIIVGVVSKFGIKWAIKKYGKKL	KDIEMVVEENHDQNEVNVTTKLETDNGDIQTDMNVNEESGEITVTGITNQKNGEKEVENYNVLIEEIEGTDFKATFIDQETGENYKISTIEAQ	ASIVPAIIVGVVSKFGIKWAIKKYGKKL
Alkalihalobacillus pseudofirmus	WP_012961289.1	KEINTDIKLTSEEIVIEIGLEEEAVSVDVVMDFETELFTVESDVLEDDNIVTNTIYDVIVHESEEDVFIATFVNQESGEIYDMDTTELEASALPLVIVAAVARHGIQYAIKKYGKKA	KEINTDIKLTSEEIVIEIGLEEEAVSVDVVMDFETELFTVESDVLEDDNIVTNTIYDVIVHESEEDVFIATFVNQESGEIYDMDTTELE	ASALPLVIVAAVARHGIQYAIKKYGKKA
Anaerobacillus isosaccharinicus	WP_071318841.1	EDVNVEVELTGEELVFEMHLENEDVEVIVEIEMDLNSEHITVVSEFIDENGMVSGHEFEVVVHETEGEVFIATFIDKNTGDIYEVDTTQLQASAVPFIVAAIVNVGVRSALTYVSRWA	EDVNVEVELTGEELVFEMHLENEDVEVIVEIEMDLNSEHITVVSEFIDENGMVSGHEFEVVVHETEGEVFIATFIDKNTGDIYEVDTTQLQ	ASAVPFIVAAIVNVGVRSALTYVSRWA
Bacillus sp. YZJH907-2	WP_210595970.1	DELEYSVQETADENISVDINLNTEDLQVNSEVQMDIDSEDLFFSTEIVDDNGDVTYNEYQVTVHEAIDDVFIATVTDSTTGEIHEINTTELSASALPLIIMVIINVGARFALKQFAKKA	DELEYSVQETADENISVDINLNTEDLQVNSEVQMDIDSEDLFFSTEIVDDNGDVTYNEYQVTVHEAIDDVFIATVTDSTTGEIHEINTTELS	ASALPLIIMVIINVGARFALKQFAKKA
Virgibacillus chiguensis	WP_073010274.1	NGLELEVVEKTEDTVVVETEHIAGETEVFVEIDMDRETENINVSGEVINEEGQLVSQNYDVVVHDVEGDNFVATFIDIETEDIIDIDTTEMSASALPIVIVAAVARYGIKYAIKKYGKKA	NGLELEVVEKTEDTVVVETEHIAGETEVFVEIDMDRETENINVSGEVINEEGQLVSQNYDVVVHDVEGDNFVATFIDIETEDIIDIDTTEMS	ASALPIVIVAAVARYGIKYAIKKYGKKA
Bacillus sp. FJAT-27251	WP_053360927.1	DEIELTLTDLNEETLNVETTFNSDDLEVSSELSMDMETEEMNFTTSFTDEEGNEINQEFDVVVEEADQDLFRATLTDLETGEQYHVDSEEIEASILPAIILGVIIRTSAKAAFKMYTRSQ	DEIELTLTDLNEETLNVETTFNSDDLEVSSELSMDMETEEMNFTTSFTDEEGNEINQEFDVVVEEADQDLFRATLTDLETGEQYHVDSEEIE	ASILPAIILGVIIRTSAKAAFKMYTRSQ
Bacillus sp. PK3_68	WP_120035928.1	KKGFKNPKFYKDAKKTQFKAQKKHNNKEYDIIATMEDSTKNVVLEVENEGKSKPEVYQVDIHEADGDLLVATFTDKATGKKYEVDNTKAKSNFAFVIPIGIVIGEALVAHLLAASLAI	KKGFKNPKFYKDAKKTQFKAQKKHNNKEYDIIATMEDSTKNVVLEVENEGKSKPEVYQVDIHEADGDLLVATFTDKATGKKYEVDNTKAK	SNFAFVIPIGIVIGEALVAHLLAASLAI
Paenibacillus	WP_154889858.1	SQSDITILIDNEEKMVVSATIP(14)TSEYDVTTDITGTMTIDKNVKSMTLVTNEKSEISSANQRTYDVNIHEINSLGDIHATFTDLETNQTYTIEQDKFQASFAIQLGIIVGEKVIAGLLAIGAIL	SQSDITILIDNEEKMVVSATIP(14)TSEYDVTTDITGTMTIDKNVKSMTLVTNEKSEISSANQRTYDVNIHEINSLGDIHATFTDLETNQTYTIEQDKFQ	ASFAIQLGIIVGEKVIAGLLAIGAIL
Paenibacillus sp. FSL R7-0333	OMF86125.1	FSSNYKVLENNDETLSITTKF(9)TSRADETVGKMTLDKNTHEITFTTNETSTITGKNEKIYNVVINELTGENGDLINATFTDTETNQTFQIEQDKTTASVPVLVPIGVIIGEWLLAQLLAAGTAV	FSSNYKVLENNDETLSITTKF(9)TSRADETVGKMTLDKNTHEITFTTNETSTITGKNEKIYNVVINELTGENGDLINATFTDTETNQTFQIEQDKTT	ASVPVLVPIGVIIGEWLLAQLLAAGTAV
Paenibacillus alvei	WP_171415189.1	FASNYQVISDNDQELVIETSL(9)SYFNENEKVTGNMKVDKKTGKIVLTTNEKSELTNETGRTYSVVINDIKEDGEINATFIDVETNKTYDINQDKFVPTLVWFVPIGVIIGEWLLGQLLAAGTAM	FASNYQVISDNDQELVIETSL(9)SYFNENEKVTGNMKVDKKTGKIVLTTNEKSELTNETGRTYSVVINDIKEDGEINATFIDVETNKTYDINQDKFV	PTLVWFVPIGVIIGEWLLGQLLAAGTAM
Anoxybacillus mongoliensis	WP_183242264.1	VVNEENITVVQNNEKTLEIQSEVSTDIDNVIE(15)IVSLSMDKDTREFTVKSVETDSEGNQVEKEYKVDVQQATEHGIVATFTDMNTGEKYEINTNELHASFAFLIPIAVVVGEALLEHLIAMGLAF	VVNEENITVVQNNEKTLEIQSEVSTDIDNVIE(15)IVSLSMDKDTREFTVKSVETDSEGNQVEKEYKVDVQQATEHGIVATFTDMNTGEKYEINTNELH	ASFAFLIPIAVVVGEALLEHLIAMGLAF
Listeria monocytogenes	WP_069007764.1	ENITLDSMKVENDGINIEVSTTTTDNEEVSSEIHVIPGSQSIKINSVEINNKGKKEVKSYEIMIDTVNNDGDFEGTYKDLDSNKVEKIDSEDAMASFAFAIPIGLNLGAWALNALFHAGAMI	ENITLDSMKVENDGINIEVSTTTTDNEEVSSEIHVIPGSQSIKINSVEINNKGKKEVKSYEIMIDTVNNDGDFEGTYKDLDSNKVEKIDSEDAM	ASFAFAIPIGLNLGAWALNALFHAGAMI
Peribacillus simplex	WP_137016425.1	ENIELEDFDISSEELLLEASVENAVGETGYIKVEVEPGAELIKLYTEEINEFGELEKNEYQVPLNELE(4)DNEIVNVTIIDTDTGEEFNYSSEEGNASLVFLIPLGIAMSPAVLTALFHTGAMI	ENIELEDFDISSEELLLEASVENAVGETGYIKVEVEPGAELIKLYTEEINEFGELEKNEYQVPLNELE(4)DNEIVNVTIIDTDTGEEFNYSSEEGN	ASLVFLIPLGIAMSPAVLTALFHTGAMI
Virgibacillus pantothenticus	WP_050351896.1	TKVDFDSKNIDEEEIVTDKELPLDELNSAKVVLDINLDEGNVTLDSTLLDEDGNKHIKKYNVLIDEANKDSVKATFVDTETGKKYVYDSEELSASWAIAIPIGINIGRALLATLFAAGAAI	TKVDFDSKNIDEEEIVTDKELPLDELNSAKVVLDINLDEGNVTLDSTLLDEDGNKHIKKYNVLIDEANKDSVKATFVDTETGKKYVYDSEELS	ASWAIAIPIGINIGRALLATLFAAGAAI
Aeribacillus pallidus	WP_063388929.1	TELEVSNLNVQNDRIIIESKVSTYNYDVDTTLEIQPEENTAQYNITYEENGDLIEKEYDLNINVIDDENFIIEFIDKETGEITIYDSSVVSASAVPYVAYIIGSQVVRLAIKGLAKKS	TELEVSNLNVQNDRIIIESKVSTYNYDVDTTLEIQPEENTAQYNITYEENGDLIEKEYDLNINVIDDENFIIEFIDKETGEITIYDSSVVS	ASAVPYVAYIIGSQVVRLAIKGLAKKS
Bacillus velezensis	WP_172771326.1	ESLDLGIEFLKNGQIIVTLNLKTTDFDARFELDMYPESDTIILTSTFIDDKGEEIHKKLAAVVHENKDDVFKASLQDIETGEVYNIDSTELNASVLPVFVYVVGGVAIRTTARYVLGVP	ESLDLGIEFLKNGQIIVTLNLKTTDFDARFELDMYPESDTIILTSTFIDDKGEEIHKKLAAVVHENKDDVFKASLQDIETGEVYNIDSTELN	ASVLPVFVYVVGGVAIRTTARYVLGVP
Niallia circulans	WP_172867240.1	EELAVEVADVSSDSVVVETTYEDDENEAKFELEFSFETDEIIMKSEYLEEGQLVEGEFEIEILELNEDSYVFNFIDLNTREEYIVDSTQIEASALPVIVYFIGSQVARITVQHIGKKA	EELAVEVADVSSDSVVVETTYEDDENEAKFELEFSFETDEIIMKSEYLEEGQLVEGEFEIEILELNEDSYVFNFIDLNTREEYIVDSTQIE	ASALPVIVYFIGSQVARITVQHIGKKA
Bacillus sp. 7586-K	WP_095301223.1	DSLDLEVTNASDNKIEVESSYESDDLTADFDLEMNVETGKIKFSTEVLENEVLIKEEYTVLIDEEDGEIIPIFINDRTGETFEADPTKLHASAIPVIAYVIGGIIVRSVVKKVGSKI	DSLDLEVTNASDNKIEVESSYESDDLTADFDLEMNVETGKIKFSTEVLENEVLIKEEYTVLIDEEDGEIIPIFINDRTGETFEADPTKLH	ASAIPVIAYVIGGIIVRSVVKKVGSKI
Cytobacillus horneckiae	WP_206392829.1	EGSNLNINVNDSDNEKLVIETNLSSNEMTAKVDVGINLETSEIIIESSYEENDKNQFNKFNVNILESEGEEFIALFTNIDTGETYEVNSNELQASAVPYLVYVLGGAVVKYAIKKVGGKA	EGSNLNINVNDSDNEKLVIETNLSSNEMTAKVDVGINLETSEIIIESSYEENDKNQFNKFNVNILESEGEEFIALFTNIDTGETYEVNSNELQ	ASAVPYLVYVLGGAVVKYAIKKVGGKA
Lysinibacillus sp. JNUCC-52	QPQ36293.1	DDSTINIRNIEIYNSELLVQITFESETLKADLDIKFNSESEEIFIDSVIEENGIVEQNHYRVTMQQLEDDHYSTIFTDLETYETYEANPARLEASIIHAIVYRIGSAIIHYTVTKIGTKK	DDSTINIRNIEIYNSELLVQITFESETLKADLDIKFNSESEEIFIDSVIEENGIVEQNHYRVTMQQLEDDHYSTIFTDLETYETYEANPARLE	ASIIHAIVYRIGSAIIHYTVTKIGTKK
Bacillus wudalianchiensis	WP_065410366.1	EELDIEVVEADEENIVVESNYHAEDLKANFEIEMNLEANEFLLTSKLTENGESTKDKYAVYVTEADDNSFKGTFVNVKTGERHEVNTEKLQASAIPVIVYIIGAAALRVTIQYIGKKA	EELDIEVVEADEENIVVESNYHAEDLKANFEIEMNLEANEFLLTSKLTENGESTKDKYAVYVTEADDNSFKGTFVNVKTGERHEVNTEKLQ	ASAIPVIVYIIGAAALRVTIQYIGKKA
Bacillus sp. FJAT-27916	WP_049671127.1	DELNAEITEVTEDTITLETNMENEDLSASVVVGMDMETDDINLTGEVTDSEGQTTIYDYDVEINEVDGEKFNATFTDSVTGEKIEYDNTELSASIAPYVFYIVGATSVKIAIKYVAKKA	DELNAEITEVTEDTITLETNMENEDLSASVVVGMDMETDDINLTGEVTDSEGQTTIYDYDVEINEVDGEKFNATFTDSVTGEKIEYDNTELS	ASIAPYVFYIVGATSVKIAIKYVAKKA
Rossellomorea aquimaris	WP_148995998.1	EQVKVEIKEDTDEKIVLDMKVDEEDLKVDTELTMDLESQDAMITGKIMDESGNEYDESYHVVFHEVDDEILIATLTDTQTGEEYEINSTTLQASVIPIIVGIVLRLGIKYAIKKFGKTA	EQVKVEIKEDTDEKIVLDMKVDEEDLKVDTELTMDLESQDAMITGKIMDESGNEYDESYHVVFHEVDDEILIATLTDTQTGEEYEINSTTLQ	ASVIPIIVGIVLRLGIKYAIKKFGKTA
Bacillus manliponensis	WP_200874720.1	EELLVNIKEENEQTLTLETNIEKENLKVNAEVDLNKENHEITVLGEITDENGQISNYEYDMKLHAVKDEVFIATLTDTKTGEEYLVDSTKLEASAAPLVPIILGLVAKKAIQKAIKDYGKDQ	EELLVNIKEENEQTLTLETNIEKENLKVNAEVDLNKENHEITVLGEITDENGQISNYEYDMKLHAVKDEVFIATLTDTKTGEEYLVDSTKLE	ASAAPLVPIILGLVAKKAIQKAIKDYGKDQ
Bacillus amyloliquefaciens	WP_052364744.1	DENNLDTKSEIHGNEATVKTSIETEDLSVNGKLDLDLADNNMIVTADAEDDSGKLFSGEFNVQLLDINDEGDFLATLTNTETGEEYNVNTAEVHASWYPLVWIAIVVARIGIKQAIKKFGKAS	DENNLDTKSEIHGNEATVKTSIETEDLSVNGKLDLDLADNNMIVTADAEDDSGKLFSGEFNVQLLDINDEGDFLATLTNTETGEEYNVNTAEVH	ASWYPLVWIAIVVARIGIKQAIKKFGKAS
Oceanobacillus sojae	WP_147212800.1	DEIEDVVET(5)HQTDTLVVESSINSEEIEANNIMEVNLDDQEIITSVEIEDEETGELVEYNFDIEVTEVVGEDFKAIFTDLKTGEEIYVDTAQVQASFHPLIVIAILVAKHGVKWAIKKYGKTI	DEIEDVVET(5)HQTDTLVVESSINSEEIEANNIMEVNLDDQEIITSVEIEDEETGELVEYNFDIEVTEVVGEDFKAIFTDLKTGEEIYVDTAQVQ	ASFHPLIVIAILVAKHGVKWAIKKYGKTI
unclassified Bacillus (in: Bacteria)	WP_106051417.1	KLLSTEVIKNTNDEQELEVSVENENLLINSKVILSQDLNQLPMIEAEIVDEDMKETVKYNFEIADIDVAKANDPHLLLVDIETGEEYTVSDSQIQASWYPLVVVAIYIARVGINQAIKKFGKAS	KLLSTEVIKNTNDEQELEVSVENENLLINSKVILSQDLNQLPMIEAEIVDEDMKETVKYNFEIADIDVAKANDPHLLLVDIETGEEYTVSDSQIQ	ASWYPLVVVAIYIARVGINQAIKKFGKAS
Staphylococcus	WP_105989224.1	KSVKNTKISENKTGEVSRLSASINNDEINLDTVLTNDFNTGDINLSGKISNLEESKQVDYTVDLTYADEEDIAGFLIDNSTGEEHEFDTRLAEASAAPLVVVAVMAARYGIQWAIKKYGKKA	KSVKNTKISENKTGEVSRLSASINNDEINLDTVLTNDFNTGDINLSGKISNLEESKQVDYTVDLTYADEEDIAGFLIDNSTGEEHEFDTRLAE	ASAAPLVVVAVMAARYGIQWAIKKYGKKA
Bacillus pumilus	WP_162531760.1	ENLAITEYFNDEVSHISTKIDEEDLQADTVLSTDLESGEMFFEGQIADNNELIDANFQVYLDYMDGEDFGGYLVDLNTNEKYEFDTRLADASAVPLVIIAVQIVRFGVQWAIKKYGKKV	ENLAITEYFNDEVSHISTKIDEEDLQADTVLSTDLESGEMFFEGQIADNNELIDANFQVYLDYMDGEDFGGYLVDLNTNEKYEFDTRLAD	ASAVPLVIIAVQIVRFGVQWAIKKYGKKV
Aeribacillus pallidus	BBU40897.1	EKIKPTIQNLDSNGIKLQLDIDTDEYATDLIIDSNLKGNDITVSSVLDVGDKIEKTVYDVKIIENTEEQFKAILIEKNTGEQITISENEAKASIISVVVRIIGGAIKYVSKQSGKQV	EKIKPTIQNLDSNGIKLQLDIDTDEYATDLIIDSNLKGNDITVSSVLDVGDKIEKTVYDVKIIENTEEQFKAILIEKNTGEQITISENEAK	ASIISVVVRIIGGAIKYVSKQSGKQV
Curtobacterium sp. MCJR17_020	WP_111086574.1	AVVDVSVDMQGMPADEASVATQIESELGLEGEAVVSIDAYEIDEVRVETEQEGEVLQDTYSISDVTIVDDENFSALLTSDSTGETHFIDTSVAEAQVLPLILVVLARVGIQMAIRQFSKAA	AVVDVSVDMQGMPADEASVATQIESELGLEGEAVVSIDAYEIDEVRVETEQEGEVLQDTYSISDVTIVDDENFSALLTSDSTGETHFIDTSVAE	AQVLPLILVVLARVGIQMAIRQFSKAA
Corynebacterium casei	WP_006822205.1	DELRGTLVPGAQGDSVDFNVDEDDLDATVTTHLSEDGHLTVEVSGVSEGEHFSEIFDVQEFAVTGQSPDDFVATLTGQSTAQSVLIDGQSATTQAVPALVILGLLARAGLRAALNWYGKAQ	DELRGTLVPGAQGDSVDFNVDEDDLDATVTTHLSEDGHLTVEVSGVSEGEHFSEIFDVQEFAVTGQSPDDFVATLTGQSTAQSVLIDGQSAT	TQAVPALVILGLLARAGLRAALNWYGKAQ
Brevibacterium	WP_069599203.1	LDTTVDVDAVGGTVSTSVEAEGIDSRVDVATDSDA(4)LIQSVTVEAVVDGEDIESELLVRDFTYLGDEAFAATLEDAQSGETIEVSSAQVNAQAFPILWVLGLLARVGIKAAIKQIGKSK	LDTTVDVDAVGGTVSTSVEAEGIDSRVDVATDSDA(4)LIQSVTVEAVVDGEDIESELLVRDFTYLGDEAFAATLEDAQSGETIEVSSAQVN	AQAFPILWVLGLLARVGIKAAIKQIGKSK
Bacillus sp. Y1	WP_119710196.1	EELNLEVEDTNEEIIVTSELETEEFEVEADVYLDTDTEEIEVLGTFTDEYGETTDVNFNVTVIESDEEKFKAIFIDKETGEEIKYDSTEISASILPAVGVVVAFIARWGVQKAIQHFGKKA	EELNLEVEDTNEEIIVTSELETEEFEVEADVYLDTDTEEIEVLGTFTDEYGETTDVNFNVTVIESDEEKFKAIFIDKETGEEIKYDSTEIS	ASILPAVGVVVAFIARWGVQKAIQHFGKKA
Bacillus pumilus	OLP64693.1	EGLKEFVSENGNNEIVALNELNTEDYYIKTETTLNPENENITVNGIIDHDNDRQTVNFNVDLIAFDEKNDIFIANFTDVKTGEVYKYDSTELQASVLPLVPVVVAFIARQGVQAAIKHFGKNT	EGLKEFVSENGNNEIVALNELNTEDYYIKTETTLNPENENITVNGIIDHDNDRQTVNFNVDLIAFDEKNDIFIANFTDVKTGEVYKYDSTELQ	ASVLPLVPVVVAFIARQGVQAAIKHFGKNT
Bacillus cytotoxicus	WP_012096337.1	EGLNVDIITNNSTKIIVESAVTAEDFTASTAVSLDKETGDIQVNGNFIDANGEEIKVNFDVEVIKSNEEVFIANFKDLKTGKIYEYDTTKLQASFIPAVPVVLALVARAGIQAAIKKWGKTA	EGLNVDIITNNSTKIIVESAVTAEDFTASTAVSLDKETGDIQVNGNFIDANGEEIKVNFDVEVIKSNEEVFIANFKDLKTGKIYEYDTTKLQ	ASFIPAVPVVLALVARAGIQAAIKKWGKTA
Macrococcus canis	QIH77103.1	LSKVIEIHENKNSETLNIIGESEDTSFELNYDIENNEGNIVLNDRDNSFQKYSYSIINFVSEDDYEVIVKNLDNNEEIIYSKKEFNGSNPLIIGYIVRYGIKQAIKKYGKDP	LSKVIEIHENKNSETLNIIGESEDTSFELNYDIENNEGNIVLNDRDNSFQKYSYSIINFVSEDDYEVIVKNLDNNEEIIYSKKEFN	GSNPLIIGYIVRYGIKQAIKKYGKDP
Lysinibacillus sphaericus	WP_024363683.1	DEQSIKITEKAEENVTIITTLLDTKDLFVESELSIDFETNEISMVNLFNDNSDEVIQKQYEINLLTIDSEDFRAIFIDKESGEETYINTEEVQASVAPLVVVLATVARYGFTRAVAKHGLAR	DEQSIKITEKAEENVTIITTLLDTKDLFVESELSIDFETNEISMVNLFNDNSDEVIQKQYEINLLTIDSEDFRAIFIDKESGEETYINTEEVQ	ASVAPLVVVLATVARYGFTRAVAKHGLAR
Jeotgalicoccus psychrophilus	WP_211222584.1	TEENIEVNVGEEDVVIVETEYNTEDIELETTLNFDIENEDITADVYMDDEYGNTVDTTFDIDLIEVNNEDHIIALFTDINTGESILYDSVQVEASIAPLIAAIASLIAKSGIKQAIKKHGLSK	TEENIEVNVGEEDVVIVETEYNTEDIELETTLNFDIENEDITADVYMDDEYGNTVDTTFDIDLIEVNNEDHIIALFTDINTGESILYDSVQVE	ASIAPLIAAIASLIAKSGIKQAIKKHGLSK
Brochothrix thermosphacta	WP_106787228.1	REVEEKVFAKGNRHYIDNSYNSKDIQIESSIEYNKGNGKILAKGILEDSYGNSVNKSYFVEFLQIEDENKFVAQFEDTETGEKIIYDSNELKASALPLVAGVVVAFIAKQGLKKAITYFGKKA	REVEEKVFAKGNRHYIDNSYNSKDIQIESSIEYNKGNGKILAKGILEDSYGNSVNKSYFVEFLQIEDENKFVAQFEDTETGEKIIYDSNELK	ASALPLVAGVVVAFIAKQGLKKAITYFGKKA
Clostridia	WP_120381476.1	SNQVQTIEYKENGMNTVESTLDSEEVYLNSEVSFNPENGDMTAKALLETEHGENIEKNFDIVLTEIVGDDIRAVFTDIETGEVYNVNTAEVSAAALPLVPILIRFVVKYGLKKAVKSFGKKA	SNQVQTIEYKENGMNTVESTLDSEEVYLNSEVSFNPENGDMTAKALLETEHGENIEKNFDIVLTEIVGDDIRAVFTDIETGEVYNVNTAEVS	AAALPLVPILIRFVVKYGLKKAVKSFGKKA
Virgibacillus dokdonensis	AUJ26531.1	SNLEMQSLESDNDTSITTNLDNSDLEAFVEINFNHKSEELTVNSKFELEPGKEEIKNYNLFVHDVNGDDILATLIDQETGDVYNIDSTEIHASIAPAIPVLVAFLGKFGIKWLMKKFGKKA	SNLEMQSLESDNDTSITTNLDNSDLEAFVEINFNHKSEELTVNSKFELEPGKEEIKNYNLFVHDVNGDDILATLIDQETGDVYNIDSTEIH	ASIAPAIPVLVAFLGKFGIKWLMKKFGKKA
